# Environmental DNA analysis shows high potential as a tool for estimating intraspecific genetic diversity in a wild fish population

**DOI:** 10.1101/829770

**Authors:** Satsuki Tsuji, Atsushi Maruyama, Masaki Miya, Masayuki Ushio, Hirotoshi Sato, Toshifumi Minamoto, Hiroki Yamanaka

**Affiliations:** Graduate School of Science, Kyoto University, Kitashirakawa-Oiwakecho, Sakyo-ku, Kyoto 606–8502, Japan; Faculty of Science and Technology/Graduate School of Science and Technology, Ryukoku University, 1-5 Yokotani, Seta Oe-cho, Otsu, Shiga 520–2194, Japan; Department Ecology and Environmental Sciences, Natural History Museum and Institute, Chiba, Chiba 260–8682, Japan; Hakubi Center, Kyoto University, Yoshida-honmachi, Sakyo-ku, Kyoto, 606-8501, Japan; Center for Ecological Research, Kyoto University, 2–509–3 Hirano, Otsu 520–2113, Japan; PRESTO, Japan Science and Technology Agency, Kawaguchi 332–0012, Japan; Graduate School of Human and Environmental Studies, Kyoto University, Sakyo, Kyoto, 606–8316, Japan; Graduate School of Human Development and Environment, Kobe University, 3-11 Tsurukabuto, Nada-ku, Kobe 657–8501, Japan; Center for Biodiversity Science, Ryukoku University, 1–5 Yokotani, Seta Oe-cho, Otsu, Shiga 520–2194, Japan

**Keywords:** Environmental DNA, intraspecific genetic diversity, mitochondrial haplotype, wild fish population, Field water

## Abstract

Environmental DNA (eDNA) analysis has recently been used as a new tool for estimating intraspecific diversity. However, whether known haplotypes contained in a sample can be detected correctly using eDNA-based methods has been examined only by an aquarium experiment. Here, we tested whether the haplotypes of Ayu fish (*Plecoglossus altivelis altivelis*) detected in a capture survey could also be detected from an eDNA sample derived from the field that contained various haplotypes with low concentrations and foreign substances. A water sample and Ayu specimens collected from a river on the same day were analysed by eDNA analysis and Sanger sequencing, respectively. The 10 L water sample was divided into 20 filters for each of which 15 PCR replications were performed. After high-throughput sequencing, denoising was performed using two of the most widely used denoising packages, UNOISE3 and DADA2. Of the 42 haplotypes obtained from the Sanger sequencing of 96 specimens, 38 (UNOISE3) and 41 (DADA2) haplotypes were detected by eDNA analysis. When DADA2 was used, except for one haplotype, haplotypes owned by at least two specimens were detected from all the filter replications. This study showed that the eDNA analysis for evaluating intraspecific genetic diversity provides comparable results for large-scale capture-based conventional methods, suggesting that it could become a more efficient survey method for investigating intraspecific genetic diversity in the field.
