## Supplemental Table 1 for "Environmental DNA analysis shows high potential as a tool for estimating intraspecific genetic diversity in a wild fish population"

### Sheet: Sheet1
	hap
	>Hap01
	TATGCTCGAGAACACCCTATGTATTAACACCATCAAGCTCATGAAAGCAAACAAGTAAGATAAACAAGAAGAAGTACATGGACTCGAACAGATTAATCACCATCTATAATGATTTGAACCGAACCAAATAGATTCAACCCCATAACTTCTTCTAAACAGTTTC
	>Hap02
	TATGCTCGAAAACATCCTATGTATTAACACCATCAAGCTCATGAAAGCAAACAAGTAAGATAAACAAGAAGAAATACATGGACTCGAACAGATTAATCACCATCTATAATGATTTGAACCGAACCAAATAGATTCAACCCCATAACTTCTTCTAAACAGTTTC
	>Hap03
	TATGCTCGAAAACATCCTATGTATTAACACCATCAAGCTCATGAAAGCAAACAAGTAAGATAAACAAGAAGAAGTACATGGACTCGAACAGATTAATCACCATCTATAATGATTTGAACCGAACCAAATAGATTCAACCCCATAACTTCTTCTAAACAGTTTC
	>Hap04
	TATGCTCGAAAACACCCTATGTATTAACACCATCAAGCTCATGAAAGCAAACAAGTAAGATAAACAAGAAGAAATACATGGACTCGAACAGATTAATCACCATCTATAATGATTTGAACCGAACCAAATAGATTCAACCCCATAACTTCTTCTAAACAGTTTC
	>Hap05
	TATGCTCGAGAACACCCTATGTATTAACACCATCAAGCTCATGAAAGCAAACAGGTAAGATAAACAAGAAGAAGTACATGGACTCGAACAGATTAATCACCATCTATAATGATTTGAACCGAACCAAATAGATTCAACCCCATAACTTCTTCTAAACAGTTTC
	>Hap06
	TATGCTCGAAAACATCCTATGTATTAACACCATCAGGCTCATGAAAGCAAACAAGTAAGATAAACAAGAAGAAATACATGGACTCGAACAGATTAATCACCATCTATAATGATTTGAACCGAACCAAATAGATTCAACCCCATAACTTCTTCTAAACAGTTTC
	>Hap07
	TATGCTCGAGAACACCCTATGTATTAACACCATCAAGCTCATGAAAGCAAACAAGTAAGATAAACAAGAAGAAGTACATGGACTCGAACAGATTAATCACCATCTATAATGATTTAAACCGAACCAAATAGATTCAACCCCATAACTTCTTCTAAACAGTTTC
	>Hap08
	TATGCTCGAGAACACCCTATGTATTAACACCATCAAGCCCATGAAAGCAAACAAGTAAGATAAACAAGAAGAAGTACATGGACTCGAACAGATTAATCACCATCTATAATGATTTGAACCGAACCAAATAGATTCAACCCCATAACTTCTTCTAAACAGTTTC
	>Hap09
	TATGCTCGAGAACACCCTATGTATTAACACCATCAGGCTCATGAAAGCAAACAAGTAAGATAAACAAGAAGAAGTACATGGACTCGAACAGATTAATCACCATCTATAATGATTTGAACCGAACCAAATAGATTCAACCCCATAACTTCTTCTAAACAGTTTC
	>Hap10
	TATGCTCGAAAACATCCTATGTATTAACACCATCAAGCTCATGAAAGCAAACAAGTAAGATAAACAAGAAGAAATACATGGACCCGAACAGATTAATCACCATCTATAATGATTTGAACCGAACCAAATAGATTCAACCCCATAACTTCTTCTAAACAGTTTC
	>Hap11
	TATGCTCGAGAACACCCTATGTATTAACACCATCAAGCTCATGAAAGCAAACAAGTAAGATAAACAAGAAGAAGTACATGGACTCGAACAGATTAATCACCATCTGTAATGATTTGAACCGAACCAAATAGATTCAACCCCATAACTTCTTCTAAACAGTTTC
	>Hap12
	TATGCTCGAAAACATCCTATGTATTAACACCATCAAGCTCATGAAAGCAAACAAGTAAGATAAATAAGAAGAAATACATGGACTTGAACAGATTAATCACCATCTGTAATGATTTAGACCGAACCAAATAGATTCAACCCCATAACTTCTTCTAAACAGTTTC
	>Hap13
	TATGCTCGAAAACACCCTATGTATTAACACCATCAAGCTCATGAAAGCAAACAAGTAAGATAAACAAGAAGAAGTACATGGACTCGAACAGATTAATCACCATCTATAATGATTTGAACCGAACCAAATAGATTCAACCCCATAACTTCTTCTAAACAGTTTC
	>Hap14
	TATGCTCGAAAACATCCTATGTATTAACACCATCAAGCTCATGAAAGCAAACAAGTAAGATAAACAAGAAGAAATACATGGACTTGAACAGATTAATCACCATCTGTAATGATTTAGACCGAACCAAATAGATTCAGCCCCATAACTTCTTCTAAACAGTTTC
	>Hap15
	TATGCTCGAAAACATCCTATGTATTAACACCATCAAGCTCACGAAAGCAAACAAGTAAGATAAACGAGAAGAAATACATGGACTCGAACAGATTAATCACCATCTATAATGATTTGAACCGAACCAAATAGATTCAACCCCATAACTTCTTCTAAACAGTTTC
	>Hap16
	TATGCTCGAAAACATCCTATGTATTAACACCATCAAGCTCATGAAAGCAAACAAGTAACATAAACAAGAAGAAGTACATGGACTCGAACAGATTAATCACCATCTATAATGATTTGAACCGAACCAAATAGATTCAACCCCATAACTTCTTCTAAACAGTTTC
	>Hap17
	TATGCTCGAAAACACCCTATGTATTAACACCATCAAGCTCATGAAAGCAAACAAGTAAGATAAACCAGAAGAAGTACATGGACCCGAACAGATTAATCACCATCTATAATGATTTGGACCGAACCAAATAGATTCAGCCCCATAACTTCTTCTAAACAGCTTC
	>Hap18
	TATGCTCGAAAACATCCTATGTATTAACACCATCAAGCTCATGAAAGCAAACAAGTAAGATAAACAAGAAGAAGTACATGGACTCGAACAGATTAATCACCATCTGTAATGATTTGGACCGAACCAAATAGATTCAACCCCATAACTTCTTCTAAACAGTTTC
	>Hap19
	TATGCTCGAAAACATCCTATGTATTAACACCATCAAGCTCATGAAAGCAAACAAGTAAAATAAACAAGAAGAAGTACATGGACTCGAACAGATTAATCACCATCTATAATGATTTGAACCGAACCAAATAGATTCAACCCCATAACTTCTTCTAAACAGTTTC
	>Hap20
	TATGCTCGAAAACATCCTATGTATTAACACCATCAAGCTCACGAAAGCAAACAAGTAAGATAAACGAGAAGAAATACATGGACTCGAACAGATTAATCACCATCTGTAATGATTTGAACCGAACCAAATAGATTCAACCCCATAACTTCTTCTAAACAGTTTC
	>Hap21
	TATGCTCGAGAACACCCTATGTATTAACACCATCAAGCTCATGGAAGCAAACAAGTAAGATAAACAAGAAGAAGTACATGGACTCGAACAGATTAATCACCATCTATAATGATTTGGACCGAACCAAATAGATTTAACCCCATAACTTCTTCTAAACAGTTTC
	>Hap22
	TATGCTCGAAAACATCCTATGTATTAACACCATCAAGCTCATGAAAGCAAACAAGTAAGATAAACAAGAAGAAGTACATGGACTCGAACAGATTAATCACCATCTATAATGATTTAAACCGAACCAAATAGATTCAACCCCATAACTTCTTCTAAACAGTTTC
	>Hap23
	TATGCTCGAAAACATCCTATGTATTAACACCATCAAGCTCATGAAAGCAAACAAGTAAGATAAGCAAGAAGAAATACATGGACTCGAACAGATTAATCACCATCTATAATGATTTGAACCGAACCAAATAGATTCAACCCCATAACTTCTTCTAAACAGTTTC
	>Hap24
	TATGCTCGAGAACACCCTATGTATTAACACCATCAAGCTCATGAAAGCAAACAAGTAAGATAAACAAGAAGAAGTACATGGACTCGAACAGATTAATCACCATCTATAATGATTTAGACCGAACCAAATAGATTCAACCCCATAACTTCTTCTAAACAGTTTC
	>Hap25
	TATGCTCGGGAACATCCTATGTATTAACACCATTAAGCTCATGAAAGCAAACAAGTAAGATAAACAAGAAGAAGTACATGGACTCGAACAGATTAATCACCATCTATAATGATTTGAACCGAACCAAATAGATTCAACCCCATAACTTCTTCTAAACAGTTTC
	>Hap26
	TATGCTCGAAAACATCCTATGTATTAACACCATTAAGCTCATGAAAGCAAACAAGTAAGATAAACAAGAAGAAATACATGGACTCGAACAGATTAATCACCATCTATAATGATTTGAACCGAACCAAATAGATTCAACCCCATAACTTCTTCTAAACAGTTTC
	>Hap27
	TATGCTCGAAAACATCCTATGTATTAACACCATCAAGCTCATGAAAGCAAACAGGTAAGATAAACAAGAAGAAGTACATGGACTCGAACAGATTAATCACCATCTGTAATGATTTGAACCGAACCAAATAGATTCAACCCCATAACTTCTTCTAAACAGTTTC
	>Hap28
	TATGCTCGAGAACACCCTATGTATTAACACCATCAAGCTCATGAAAGCAAACAAGTAAAATAAACCAGAAGAAGTACATGGACTCGAACAGATTAATCACCATCTATAATGATTTGAACCGAACCAAATAGATTCAGCCCCATAACTTCTTCTAAACAGTTTC
	>Hap29
	TATGCTCGAAAACATCCTATGTATTAACACCATCAGGCTCATGAAAGCAAACAAGTAAGATAAATAAGAAGAAATACATGGACTCGAACAGATTAATCACCATCTATAATGATTTGGACCGAACCAAATAGATTCAACCCCATAACTTCTTCTAAACAGTTTC
	>Hap30
	TATGCTCGAGAACACCCTATGTATTAACACCATCAAGCTCATGAAAGCAAACAAGTAAGATAAACAAGAAGAAGTACATGGACTCGAACAGATTAATCACCATCTATAATGATTTGAACCGAACCAAATAGATTCAGCCCCATAACTTCTTCTAAACAGTTTC
	>Hap31
	TATGCTCGAGAACACCCTATGTATTAACACCATCAAGCTCATGAAAGCAAACAAGTAAGATAAACGAGAAGAAGTACATGGACTCGAACAGATTAATCACCATCTATAATGATTTGAACCGAACCAAATAGATTCAACCCCATAACTTCTTCTAAACAGTTTC
	>Hap32
	TATGCTTGAGAACACCCTATGTATTAACACCATCAAGCTCATGAAAGCAAACAAGTAAGATAAACAAGAAGAAGTACATGGACTCGAACAGATTAATCACCATCTATAATGATTTGAACCGAACCAAATAGATTCAACCCCATAACTTCTTCTAAACAGTTTC
	>Hap33
	TATGCTCGAGAACACCCTATGTATTAACACCATCAGGCTCATGAAAGCAAACAAGTAAGATAAACAAGAAGAAGTACATGGACTCGAACAGATTAATCACCATCTATAATGATTTGAACCGAACCAAATAGATTCAGCCCCATAACTTCTTCTAAACAGTTTC
	>Hap34
	TATGCTCGAGAACATCCTATGTATTAACACCATCAAGCTCATGAAAGCAAACAAGTAAGATAAACAAGAAGAAATACATGGACTCGAACAGATTAATCACCATCTATAATGATTTGAACCGAACCAAATAGATTCAACCCCATAACTTCTTCTAAACAGTTTC
	>Hap35
	TATGCTCGGAAACATCCTATGTATTAACACCATCAAGCTCATGAAAGCAAACAAGTAAGATAAATAAGAAGAAGTACATGGACTCGAACAGATTAATCACCATCTATAATGATTTGAACCGAACCAAATAGATTCAACCCCATAACTTCTTCTAAACAGTTTC
	>Hap36
	TATGCTCGAAAACATCCTATGTATTAACACCATCAAGCTCATGAAAGCAAACAAGTAAGATAAACAAGAAGAAGTACATGGACTCGAACAGATTAATCACCATCTATAATGATTTGAACCGAACCAAATAGATTTAACCCCATAACTTCTTCTAAACAGTTTC
	>Hap37
	TATGCTCGAAAACACCCTATGTATTAACACCATCAAGCTCATGAAAGCAAACAAGTAAAATAAACCAGAAGAGGTACATGGACTCGAACAGATTAATCACCATCTATAATGATTTGAACCGAACCAAATAGATTCAGCCCCATAACTTCTTCTAAACAGTTTC
	>Hap38
	TATGCTCGAAAACATCCTATGTATTAACACCATCAAGCTCATGAAAGCAAACAGGTAAGATAAACCAGAAGAGGTACATGGACTCGAACAGATTAATCACCATCTATAATGATTTGAACCGAACCAAATAGATTCAACCCCATAACTTCTTCTAAACAGTTTC
	>Hap39
	TATGCTCGAGAACACCCTATGTATTAACACCATCAAGCTCATGAAAGCAAACAAGTAAGATAAATAAGAAGAAGTACATGGACTCGAACAGATTAATCACCATCTATAATGATTTGAACCGAACCAAATAGATTCAACCCCATAACTTCTTCTAAACAGTTTC
	>Hap40
	TATGCTCGAAAACATCCTATGTATTAACACCATTAAGCTCATGAAAGCAAACAAGTAAGATAAACAAGAAGAAGTACATGGACTCGAACAGATTAATCACCATCTATAATGATTTGAACCGAACCAAATAGATTCAACCCCATAACTTCTTCTAAACAGTTTC
	>Hap41
	TATGCTCGAGAACACCCTATGTATTAACACCATCAAGCTCATGAAAGCAAACAAGTAACATAAACAAGAAGAAGTACATGGACTCGAACAGATTAATCACCATCTGTAATGATTTGAACCGAACCAAATAGATTCAACCCCATAACTTCTTCTAAACAGTTTC
	>Hap42
	TATGCTCGAGAACACCCTATGTATTAACACCATCAAGCTCATGAAAGCAAACAAGTAAAATAAACCAGAAGAAGTACATGGACTCGAACAGATTAATCACCATCTATAATGATTTCAACCGAACCAAATAGATTCAACCCCATAACTTCTTCTAAACAGTTTC

### Sheet: Sheet2
Table S1, Sequences information of all reference haplotypes.
Haplotype ID	The number of owner specimens	Accession number (DDBJ)	Sequence (5'->3')
Hap01	28	LC433925	TATGCTCGAGAACACCCTATGTATTAACACCATCAAGCTCATGAAAGCAAACAAGTAAGATAAACAAGAAGAAGTACATGGACTCGAACAGATTAATCACCATCTATAATGATTTGAACCGAACCAAATAGATTCAACCCCATAACTTCTTCTAAACAGTTTC
Hap02	6	LC433926	TATGCTCGAAAACATCCTATGTATTAACACCATCAAGCTCATGAAAGCAAACAAGTAAGATAAACAAGAAGAAATACATGGACTCGAACAGATTAATCACCATCTATAATGATTTGAACCGAACCAAATAGATTCAACCCCATAACTTCTTCTAAACAGTTTC
Hap03	6	LC433927	TATGCTCGAAAACATCCTATGTATTAACACCATCAAGCTCATGAAAGCAAACAAGTAAGATAAACAAGAAGAAGTACATGGACTCGAACAGATTAATCACCATCTATAATGATTTGAACCGAACCAAATAGATTCAACCCCATAACTTCTTCTAAACAGTTTC
Hap04	4	LC433928	TATGCTCGAAAACACCCTATGTATTAACACCATCAAGCTCATGAAAGCAAACAAGTAAGATAAACAAGAAGAAATACATGGACTCGAACAGATTAATCACCATCTATAATGATTTGAACCGAACCAAATAGATTCAACCCCATAACTTCTTCTAAACAGTTTC
Hap05	4	LC433929	TATGCTCGAGAACACCCTATGTATTAACACCATCAAGCTCATGAAAGCAAACAGGTAAGATAAACAAGAAGAAGTACATGGACTCGAACAGATTAATCACCATCTATAATGATTTGAACCGAACCAAATAGATTCAACCCCATAACTTCTTCTAAACAGTTTC
Hap06	4	LC433930	TATGCTCGAAAACATCCTATGTATTAACACCATCAGGCTCATGAAAGCAAACAAGTAAGATAAACAAGAAGAAATACATGGACTCGAACAGATTAATCACCATCTATAATGATTTGAACCGAACCAAATAGATTCAACCCCATAACTTCTTCTAAACAGTTTC
Hap07	3	LC433931	TATGCTCGAGAACACCCTATGTATTAACACCATCAAGCTCATGAAAGCAAACAAGTAAGATAAACAAGAAGAAGTACATGGACTCGAACAGATTAATCACCATCTATAATGATTTAAACCGAACCAAATAGATTCAACCCCATAACTTCTTCTAAACAGTTTC
Hap08	3	LC433932	TATGCTCGAGAACACCCTATGTATTAACACCATCAAGCCCATGAAAGCAAACAAGTAAGATAAACAAGAAGAAGTACATGGACTCGAACAGATTAATCACCATCTATAATGATTTGAACCGAACCAAATAGATTCAACCCCATAACTTCTTCTAAACAGTTTC
Hap09	3	LC433933	TATGCTCGAGAACACCCTATGTATTAACACCATCAGGCTCATGAAAGCAAACAAGTAAGATAAACAAGAAGAAGTACATGGACTCGAACAGATTAATCACCATCTATAATGATTTGAACCGAACCAAATAGATTCAACCCCATAACTTCTTCTAAACAGTTTC
Hap10	2	LC433934	TATGCTCGAAAACATCCTATGTATTAACACCATCAAGCTCATGAAAGCAAACAAGTAAGATAAACAAGAAGAAATACATGGACCCGAACAGATTAATCACCATCTATAATGATTTGAACCGAACCAAATAGATTCAACCCCATAACTTCTTCTAAACAGTTTC
Hap11	2	LC433935	TATGCTCGAGAACACCCTATGTATTAACACCATCAAGCTCATGAAAGCAAACAAGTAAGATAAACAAGAAGAAGTACATGGACTCGAACAGATTAATCACCATCTGTAATGATTTGAACCGAACCAAATAGATTCAACCCCATAACTTCTTCTAAACAGTTTC
Hap12	1	LC433936	TATGCTCGAAAACATCCTATGTATTAACACCATCAAGCTCATGAAAGCAAACAAGTAAGATAAATAAGAAGAAATACATGGACTTGAACAGATTAATCACCATCTGTAATGATTTAGACCGAACCAAATAGATTCAACCCCATAACTTCTTCTAAACAGTTTC
Hap13	1	LC433937	TATGCTCGAAAACACCCTATGTATTAACACCATCAAGCTCATGAAAGCAAACAAGTAAGATAAACAAGAAGAAGTACATGGACTCGAACAGATTAATCACCATCTATAATGATTTGAACCGAACCAAATAGATTCAACCCCATAACTTCTTCTAAACAGTTTC
Hap14	1	LC433938	TATGCTCGAAAACATCCTATGTATTAACACCATCAAGCTCATGAAAGCAAACAAGTAAGATAAACAAGAAGAAATACATGGACTTGAACAGATTAATCACCATCTGTAATGATTTAGACCGAACCAAATAGATTCAGCCCCATAACTTCTTCTAAACAGTTTC
Hap15	1	LC433939	TATGCTCGAAAACATCCTATGTATTAACACCATCAAGCTCACGAAAGCAAACAAGTAAGATAAACGAGAAGAAATACATGGACTCGAACAGATTAATCACCATCTATAATGATTTGAACCGAACCAAATAGATTCAACCCCATAACTTCTTCTAAACAGTTTC
Hap16	1	LC433940	TATGCTCGAAAACATCCTATGTATTAACACCATCAAGCTCATGAAAGCAAACAAGTAACATAAACAAGAAGAAGTACATGGACTCGAACAGATTAATCACCATCTATAATGATTTGAACCGAACCAAATAGATTCAACCCCATAACTTCTTCTAAACAGTTTC
Hap17	1	LC433941	TATGCTCGAAAACACCCTATGTATTAACACCATCAAGCTCATGAAAGCAAACAAGTAAGATAAACCAGAAGAAGTACATGGACCCGAACAGATTAATCACCATCTATAATGATTTGGACCGAACCAAATAGATTCAGCCCCATAACTTCTTCTAAACAGCTTC
Hap18	1	LC433942	TATGCTCGAAAACATCCTATGTATTAACACCATCAAGCTCATGAAAGCAAACAAGTAAGATAAACAAGAAGAAGTACATGGACTCGAACAGATTAATCACCATCTGTAATGATTTGGACCGAACCAAATAGATTCAACCCCATAACTTCTTCTAAACAGTTTC
Hap19	1	LC433943	TATGCTCGAAAACATCCTATGTATTAACACCATCAAGCTCATGAAAGCAAACAAGTAAAATAAACAAGAAGAAGTACATGGACTCGAACAGATTAATCACCATCTATAATGATTTGAACCGAACCAAATAGATTCAACCCCATAACTTCTTCTAAACAGTTTC
Hap20	1	LC433944	TATGCTCGAAAACATCCTATGTATTAACACCATCAAGCTCACGAAAGCAAACAAGTAAGATAAACGAGAAGAAATACATGGACTCGAACAGATTAATCACCATCTGTAATGATTTGAACCGAACCAAATAGATTCAACCCCATAACTTCTTCTAAACAGTTTC
Hap21	1	LC433945	TATGCTCGAGAACACCCTATGTATTAACACCATCAAGCTCATGGAAGCAAACAAGTAAGATAAACAAGAAGAAGTACATGGACTCGAACAGATTAATCACCATCTATAATGATTTGGACCGAACCAAATAGATTTAACCCCATAACTTCTTCTAAACAGTTTC
Hap22	1	LC433946	TATGCTCGAAAACATCCTATGTATTAACACCATCAAGCTCATGAAAGCAAACAAGTAAGATAAACAAGAAGAAGTACATGGACTCGAACAGATTAATCACCATCTATAATGATTTAAACCGAACCAAATAGATTCAACCCCATAACTTCTTCTAAACAGTTTC
Hap23	1	LC433947	TATGCTCGAAAACATCCTATGTATTAACACCATCAAGCTCATGAAAGCAAACAAGTAAGATAAGCAAGAAGAAATACATGGACTCGAACAGATTAATCACCATCTATAATGATTTGAACCGAACCAAATAGATTCAACCCCATAACTTCTTCTAAACAGTTTC
Hap24	1	LC433948	TATGCTCGAGAACACCCTATGTATTAACACCATCAAGCTCATGAAAGCAAACAAGTAAGATAAACAAGAAGAAGTACATGGACTCGAACAGATTAATCACCATCTATAATGATTTAGACCGAACCAAATAGATTCAACCCCATAACTTCTTCTAAACAGTTTC
Hap25	1	LC433949	TATGCTCGGGAACATCCTATGTATTAACACCATTAAGCTCATGAAAGCAAACAAGTAAGATAAACAAGAAGAAGTACATGGACTCGAACAGATTAATCACCATCTATAATGATTTGAACCGAACCAAATAGATTCAACCCCATAACTTCTTCTAAACAGTTTC
Hap26	1	LC433950	TATGCTCGAAAACATCCTATGTATTAACACCATTAAGCTCATGAAAGCAAACAAGTAAGATAAACAAGAAGAAATACATGGACTCGAACAGATTAATCACCATCTATAATGATTTGAACCGAACCAAATAGATTCAACCCCATAACTTCTTCTAAACAGTTTC
Hap27	1	LC433951	TATGCTCGAAAACATCCTATGTATTAACACCATCAAGCTCATGAAAGCAAACAGGTAAGATAAACAAGAAGAAGTACATGGACTCGAACAGATTAATCACCATCTGTAATGATTTGAACCGAACCAAATAGATTCAACCCCATAACTTCTTCTAAACAGTTTC
Hap28	1	LC433952	TATGCTCGAGAACACCCTATGTATTAACACCATCAAGCTCATGAAAGCAAACAAGTAAAATAAACCAGAAGAAGTACATGGACTCGAACAGATTAATCACCATCTATAATGATTTGAACCGAACCAAATAGATTCAGCCCCATAACTTCTTCTAAACAGTTTC
Hap29	1	LC433953	TATGCTCGAAAACATCCTATGTATTAACACCATCAGGCTCATGAAAGCAAACAAGTAAGATAAATAAGAAGAAATACATGGACTCGAACAGATTAATCACCATCTATAATGATTTGGACCGAACCAAATAGATTCAACCCCATAACTTCTTCTAAACAGTTTC
Hap30	1	LC433954	TATGCTCGAGAACACCCTATGTATTAACACCATCAAGCTCATGAAAGCAAACAAGTAAGATAAACAAGAAGAAGTACATGGACTCGAACAGATTAATCACCATCTATAATGATTTGAACCGAACCAAATAGATTCAGCCCCATAACTTCTTCTAAACAGTTTC
Hap31	1	LC433955	TATGCTCGAGAACACCCTATGTATTAACACCATCAAGCTCATGAAAGCAAACAAGTAAGATAAACGAGAAGAAGTACATGGACTCGAACAGATTAATCACCATCTATAATGATTTGAACCGAACCAAATAGATTCAACCCCATAACTTCTTCTAAACAGTTTC
Hap32	1	LC433956	TATGCTTGAGAACACCCTATGTATTAACACCATCAAGCTCATGAAAGCAAACAAGTAAGATAAACAAGAAGAAGTACATGGACTCGAACAGATTAATCACCATCTATAATGATTTGAACCGAACCAAATAGATTCAACCCCATAACTTCTTCTAAACAGTTTC
Hap33	1	LC433957	TATGCTCGAGAACACCCTATGTATTAACACCATCAGGCTCATGAAAGCAAACAAGTAAGATAAACAAGAAGAAGTACATGGACTCGAACAGATTAATCACCATCTATAATGATTTGAACCGAACCAAATAGATTCAGCCCCATAACTTCTTCTAAACAGTTTC
Hap34	1	LC433958	TATGCTCGAGAACATCCTATGTATTAACACCATCAAGCTCATGAAAGCAAACAAGTAAGATAAACAAGAAGAAATACATGGACTCGAACAGATTAATCACCATCTATAATGATTTGAACCGAACCAAATAGATTCAACCCCATAACTTCTTCTAAACAGTTTC
Hap35	1	LC433959	TATGCTCGGAAACATCCTATGTATTAACACCATCAAGCTCATGAAAGCAAACAAGTAAGATAAATAAGAAGAAGTACATGGACTCGAACAGATTAATCACCATCTATAATGATTTGAACCGAACCAAATAGATTCAACCCCATAACTTCTTCTAAACAGTTTC
Hap36	1	LC433960	TATGCTCGAAAACATCCTATGTATTAACACCATCAAGCTCATGAAAGCAAACAAGTAAGATAAACAAGAAGAAGTACATGGACTCGAACAGATTAATCACCATCTATAATGATTTGAACCGAACCAAATAGATTTAACCCCATAACTTCTTCTAAACAGTTTC
Hap37	1	LC433961	TATGCTCGAAAACACCCTATGTATTAACACCATCAAGCTCATGAAAGCAAACAAGTAAAATAAACCAGAAGAGGTACATGGACTCGAACAGATTAATCACCATCTATAATGATTTGAACCGAACCAAATAGATTCAGCCCCATAACTTCTTCTAAACAGTTTC
Hap38	1	LC433962	TATGCTCGAAAACATCCTATGTATTAACACCATCAAGCTCATGAAAGCAAACAGGTAAGATAAACCAGAAGAGGTACATGGACTCGAACAGATTAATCACCATCTATAATGATTTGAACCGAACCAAATAGATTCAACCCCATAACTTCTTCTAAACAGTTTC
Hap39	1	LC433963	TATGCTCGAGAACACCCTATGTATTAACACCATCAAGCTCATGAAAGCAAACAAGTAAGATAAATAAGAAGAAGTACATGGACTCGAACAGATTAATCACCATCTATAATGATTTGAACCGAACCAAATAGATTCAACCCCATAACTTCTTCTAAACAGTTTC
Hap40	1	LC433964	TATGCTCGAAAACATCCTATGTATTAACACCATTAAGCTCATGAAAGCAAACAAGTAAGATAAACAAGAAGAAGTACATGGACTCGAACAGATTAATCACCATCTATAATGATTTGAACCGAACCAAATAGATTCAACCCCATAACTTCTTCTAAACAGTTTC
Hap41	1	LC433965	TATGCTCGAGAACACCCTATGTATTAACACCATCAAGCTCATGAAAGCAAACAAGTAACATAAACAAGAAGAAGTACATGGACTCGAACAGATTAATCACCATCTGTAATGATTTGAACCGAACCAAATAGATTCAACCCCATAACTTCTTCTAAACAGTTTC
Hap42	1	LC433966	TATGCTCGAGAACACCCTATGTATTAACACCATCAAGCTCATGAAAGCAAACAAGTAAAATAAACCAGAAGAAGTACATGGACTCGAACAGATTAATCACCATCTATAATGATTTCAACCGAACCAAATAGATTCAACCCCATAACTTCTTCTAAACAGTTTC
