## Supplemental Table 2 for "Environmental DNA analysis shows high potential as a tool for estimating intraspecific genetic diversity in a wild fish population"

### Sheet: Sheet1
Table S2, Primers for the second PCR. Xs indicate index sequences to identify each sample.
Primers for the 2nd PCR	sequence (5'-3')
2nd PCR-Forward	AATGATACGGCGACCACCGAGATCTACAC XXXXXXXXACACTCTTTCCCTACACGACGCTCTTCCGATCT
2nd PCR-Reverse	CAAGCAGAAGACGGCATACGAGAT XXXXXXXXGTGACTGGAGTTCAGACGTGTGCTCTTCCGATCT
Sample_ID	R_Index_ID	R_index	F_Index_ID	F_index
AdoAyu_1-1-1	Y701	AACCATGC	A501	TGAACCTT
AdoAyu_1-1-2	Y702	TTGGTACG	A501	TGAACCTT
AdoAyu_1-1-3	Y703	AACCTACG	A501	TGAACCTT
AdoAyu_1-2-1	Y704	TTGGATGC	A501	TGAACCTT
AdoAyu_1-2-2	Y705	AACGAAGC	A501	TGAACCTT
AdoAyu_1-2-3	Y706	TTGCTTCG	A501	TGAACCTT
AdoAyu_1-3-1	Y707	AACGCGAA	A501	TGAACCTT
AdoAyu_1-3-2	Y708	TTGCGCTT	A501	TGAACCTT
AdoAyu_1-3-3	Y709	AACGTAGG	A501	TGAACCTT
AdoAyu_1-4-1	Y710	TTGCATCC	A501	TGAACCTT
AdoAyu_1-4-2	Y711	AAGCATCC	A501	TGAACCTT
AdoAyu_1-4-3	Y712	TTCGTAGG	A501	TGAACCTT
AdoAyu_1-5-1	Y701	AACCATGC	A502	TGCTAAGT
AdoAyu_1-5-2	Y702	TTGGTACG	A502	TGCTAAGT
AdoAyu_1-5-3	Y703	AACCTACG	A502	TGCTAAGT
AdoAyu_2-1-1	Y704	TTGGATGC	A502	TGCTAAGT
AdoAyu_2-1-2	Y705	AACGAAGC	A502	TGCTAAGT
AdoAyu_2-1-3	Y706	TTGCTTCG	A502	TGCTAAGT
AdoAyu_2-2-1	Y707	AACGCGAA	A502	TGCTAAGT
AdoAyu_2-2-2	Y708	TTGCGCTT	A502	TGCTAAGT
AdoAyu_2-2-3	Y709	AACGTAGG	A502	TGCTAAGT
AdoAyu_2-3-1	Y710	TTGCATCC	A502	TGCTAAGT
AdoAyu_2-3-2	Y711	AAGCATCC	A502	TGCTAAGT
AdoAyu_2-3-3	Y712	TTCGTAGG	A502	TGCTAAGT
AdoAyu_2-4-1	Y701	AACCATGC	A503	TGTTCTCT
AdoAyu_2-4-2	Y702	TTGGTACG	A503	TGTTCTCT
AdoAyu_2-4-3	Y703	AACCTACG	A503	TGTTCTCT
AdoAyu_2-5-1	Y704	TTGGATGC	A503	TGTTCTCT
AdoAyu_2-5-2	Y705	AACGAAGC	A503	TGTTCTCT
AdoAyu_2-5-3	Y706	TTGCTTCG	A503	TGTTCTCT
AdoAyu_3-1-1	Y707	AACGCGAA	A503	TGTTCTCT
AdoAyu_3-1-2	Y708	TTGCGCTT	A503	TGTTCTCT
AdoAyu_3-1-3	Y709	AACGTAGG	A503	TGTTCTCT
AdoAyu_3-2-1	Y710	TTGCATCC	A503	TGTTCTCT
AdoAyu_3-2-2	Y711	AAGCATCC	A503	TGTTCTCT
AdoAyu_3-2-3	Y712	TTCGTAGG	A503	TGTTCTCT
AdoAyu_3-3-1	Y701	AACCATGC	A504	TAAGACAC
AdoAyu_3-3-2	Y702	TTGGTACG	A504	TAAGACAC
AdoAyu_3-3-3	Y703	AACCTACG	A504	TAAGACAC
AdoAyu_3-4-1	Y704	TTGGATGC	A504	TAAGACAC
AdoAyu_3-4-2	Y705	AACGAAGC	A504	TAAGACAC
AdoAyu_3-4-3	Y706	TTGCTTCG	A504	TAAGACAC
AdoAyu_3-5-1	Y707	AACGCGAA	A504	TAAGACAC
AdoAyu_3-5-2	Y708	TTGCGCTT	A504	TAAGACAC
AdoAyu_3-5-3	Y709	AACGTAGG	A504	TAAGACAC
AdoAyu_4-1-1	Y710	TTGCATCC	A504	TAAGACAC
AdoAyu_4-1-2	Y711	AAGCATCC	A504	TAAGACAC
AdoAyu_4-1-3	Y712	TTCGTAGG	A504	TAAGACAC
AdoAyu_4-2-1	Y701	AACCATGC	A505	CTAATCGA
AdoAyu_4-2-2	Y702	TTGGTACG	A505	CTAATCGA
AdoAyu_4-2-3	Y703	AACCTACG	A505	CTAATCGA
AdoAyu_4-3-1	Y704	TTGGATGC	A505	CTAATCGA
AdoAyu_4-3-2	Y705	AACGAAGC	A505	CTAATCGA
AdoAyu_4-3-3	Y706	TTGCTTCG	A505	CTAATCGA
AdoAyu_4-4-1	Y707	AACGCGAA	A505	CTAATCGA
AdoAyu_4-4-2	Y708	TTGCGCTT	A505	CTAATCGA
AdoAyu_4-4-3	Y709	AACGTAGG	A505	CTAATCGA
AdoAyu_4-5-1	Y710	TTGCATCC	A505	CTAATCGA
AdoAyu_4-5-2	Y711	AAGCATCC	A505	CTAATCGA
AdoAyu_4-5-3	Y712	TTCGTAGG	A505	CTAATCGA
AdoAyu_5-1-1	Y701	AACCATGC	A506	CTAGAACA
AdoAyu_5-1-2	Y702	TTGGTACG	A506	CTAGAACA
AdoAyu_5-1-3	Y703	AACCTACG	A506	CTAGAACA
AdoAyu_5-2-1	Y704	TTGGATGC	A506	CTAGAACA
AdoAyu_5-2-2	Y705	AACGAAGC	A506	CTAGAACA
AdoAyu_5-2-3	Y706	TTGCTTCG	A506	CTAGAACA
AdoAyu_5-3-1	Y707	AACGCGAA	A506	CTAGAACA
AdoAyu_5-3-2	Y708	TTGCGCTT	A506	CTAGAACA
AdoAyu_5-3-3	Y709	AACGTAGG	A506	CTAGAACA
AdoAyu_5-4-1	Y710	TTGCATCC	A506	CTAGAACA
AdoAyu_5-4-2	Y711	AAGCATCC	A506	CTAGAACA
AdoAyu_5-4-3	Y712	TTCGTAGG	A506	CTAGAACA
AdoAyu_5-5-1	Y701	AACCATGC	A507	TAAGTTCC
AdoAyu_5-5-2	Y702	TTGGTACG	A507	TAAGTTCC
AdoAyu_5-5-3	Y703	AACCTACG	A507	TAAGTTCC
AdoAyu_FiltNC1-1	Y704	TTGGATGC	A507	TAAGTTCC
AdoAyu_FiltNC1-2	Y705	AACGAAGC	A507	TAAGTTCC
AdoAyu_FiltNC1-3	Y706	TTGCTTCG	A507	TAAGTTCC
AdoAyu_PCRNC1-1-1	Y707	AACGCGAA	A507	TAAGTTCC
AdoAyu_PCRNC1-1-2	Y708	TTGCGCTT	A507	TAAGTTCC
AdoAyu_PCRNC1-1-3	Y709	AACGTAGG	A507	TAAGTTCC
AdoAyu_PCRNC1-2-1	Y710	TTGCATCC	A507	TAAGTTCC
AdoAyu_PCRNC1-2-2	Y711	AAGCATCC	A507	TAAGTTCC
AdoAyu_PCRNC1-2-3	Y712	TTCGTAGG	A507	TAAGTTCC
AdoAyu_6-1-1	Y713	AAGCGCTT	A501	TGAACCTT
AdoAyu_6-1-2	Y714	TTCGCGAA	A501	TGAACCTT
AdoAyu_6-1-3	Y715	AAGCTTCG	A501	TGAACCTT
AdoAyu_6-2-1	Y716	TTCGAAGC	A501	TGAACCTT
AdoAyu_6-2-2	Y717	AAGGATGC	A501	TGAACCTT
AdoAyu_6-2-3	Y718	TTCCTACG	A501	TGAACCTT
AdoAyu_6-3-1	Y719	AAGGTACG	A501	TGAACCTT
AdoAyu_6-3-2	Y720	TTCCATGC	A501	TGAACCTT
AdoAyu_6-3-3	Y721	AATACGCC	A501	TGAACCTT
AdoAyu_6-4-1	Y722	TTATGCGG	A501	TGAACCTT
AdoAyu_6-4-2	Y723	AATTCGGC	A501	TGAACCTT
AdoAyu_6-4-3	Y724	TTAAGCCG	A501	TGAACCTT
AdoAyu_6-5-1	Y713	AAGCGCTT	A502	TGCTAAGT
AdoAyu_6-5-2	Y714	TTCGCGAA	A502	TGCTAAGT
AdoAyu_6-5-3	Y715	AAGCTTCG	A502	TGCTAAGT
AdoAyu_7-1-1	Y716	TTCGAAGC	A502	TGCTAAGT
AdoAyu_7-1-2	Y717	AAGGATGC	A502	TGCTAAGT
AdoAyu_7-1-3	Y718	TTCCTACG	A502	TGCTAAGT
AdoAyu_7-2-1	Y719	AAGGTACG	A502	TGCTAAGT
AdoAyu_7-2-2	Y720	TTCCATGC	A502	TGCTAAGT
AdoAyu_7-2-3	Y721	AATACGCC	A502	TGCTAAGT
AdoAyu_7-3-1	Y722	TTATGCGG	A502	TGCTAAGT
AdoAyu_7-3-2	Y723	AATTCGGC	A502	TGCTAAGT
AdoAyu_7-3-3	Y724	TTAAGCCG	A502	TGCTAAGT
AdoAyu_7-4-1	Y713	AAGCGCTT	A503	TGTTCTCT
AdoAyu_7-4-2	Y714	TTCGCGAA	A503	TGTTCTCT
AdoAyu_7-4-3	Y715	AAGCTTCG	A503	TGTTCTCT
AdoAyu_7-5-1	Y716	TTCGAAGC	A503	TGTTCTCT
AdoAyu_7-5-2	Y717	AAGGATGC	A503	TGTTCTCT
AdoAyu_7-5-3	Y718	TTCCTACG	A503	TGTTCTCT
AdoAyu_8-1-1	Y719	AAGGTACG	A503	TGTTCTCT
AdoAyu_8-1-2	Y720	TTCCATGC	A503	TGTTCTCT
AdoAyu_8-1-3	Y721	AATACGCC	A503	TGTTCTCT
AdoAyu_8-2-1	Y722	TTATGCGG	A503	TGTTCTCT
AdoAyu_8-2-2	Y723	AATTCGGC	A503	TGTTCTCT
AdoAyu_8-2-3	Y724	TTAAGCCG	A503	TGTTCTCT
AdoAyu_8-3-1	Y713	AAGCGCTT	A504	TAAGACAC
AdoAyu_8-3-2	Y714	TTCGCGAA	A504	TAAGACAC
AdoAyu_8-3-3	Y715	AAGCTTCG	A504	TAAGACAC
AdoAyu_8-4-1	Y716	TTCGAAGC	A504	TAAGACAC
AdoAyu_8-4-2	Y717	AAGGATGC	A504	TAAGACAC
AdoAyu_8-4-3	Y718	TTCCTACG	A504	TAAGACAC
AdoAyu_8-5-1	Y719	AAGGTACG	A504	TAAGACAC
AdoAyu_8-5-2	Y720	TTCCATGC	A504	TAAGACAC
AdoAyu_8-5-3	Y721	AATACGCC	A504	TAAGACAC
AdoAyu_9-1-1	Y722	TTATGCGG	A504	TAAGACAC
AdoAyu_9-1-2	Y723	AATTCGGC	A504	TAAGACAC
AdoAyu_9-1-3	Y724	TTAAGCCG	A504	TAAGACAC
AdoAyu_9-2-1	Y713	AAGCGCTT	A505	CTAATCGA
AdoAyu_9-2-2	Y714	TTCGCGAA	A505	CTAATCGA
AdoAyu_9-2-3	Y715	AAGCTTCG	A505	CTAATCGA
AdoAyu_9-3-1	Y716	TTCGAAGC	A505	CTAATCGA
AdoAyu_9-3-2	Y717	AAGGATGC	A505	CTAATCGA
AdoAyu_9-3-3	Y718	TTCCTACG	A505	CTAATCGA
AdoAyu_9-4-1	Y719	AAGGTACG	A505	CTAATCGA
AdoAyu_9-4-2	Y720	TTCCATGC	A505	CTAATCGA
AdoAyu_9-4-3	Y721	AATACGCC	A505	CTAATCGA
AdoAyu_9-5-1	Y722	TTATGCGG	A505	CTAATCGA
AdoAyu_9-5-2	Y723	AATTCGGC	A505	CTAATCGA
AdoAyu_9-5-3	Y724	TTAAGCCG	A505	CTAATCGA
AdoAyu_10-1-1	Y713	AAGCGCTT	A506	CTAGAACA
AdoAyu_10-1-2	Y714	TTCGCGAA	A506	CTAGAACA
AdoAyu_10-1-3	Y715	AAGCTTCG	A506	CTAGAACA
AdoAyu_10-2-1	Y716	TTCGAAGC	A506	CTAGAACA
AdoAyu_10-2-2	Y717	AAGGATGC	A506	CTAGAACA
AdoAyu_10-2-3	Y718	TTCCTACG	A506	CTAGAACA
AdoAyu_10-3-1	Y719	AAGGTACG	A506	CTAGAACA
AdoAyu_10-3-2	Y720	TTCCATGC	A506	CTAGAACA
AdoAyu_10-3-3	Y721	AATACGCC	A506	CTAGAACA
AdoAyu_10-4-1	Y722	TTATGCGG	A506	CTAGAACA
AdoAyu_10-4-2	Y723	AATTCGGC	A506	CTAGAACA
AdoAyu_10-4-3	Y724	TTAAGCCG	A506	CTAGAACA
AdoAyu_10-5-1	Y713	AAGCGCTT	A507	TAAGTTCC
AdoAyu_10-5-2	Y714	TTCGCGAA	A507	TAAGTTCC
AdoAyu_10-5-3	Y715	AAGCTTCG	A507	TAAGTTCC
AdoAyu_FiltNC2-1	Y716	TTCGAAGC	A507	TAAGTTCC
AdoAyu_FiltNC2-2	Y717	AAGGATGC	A507	TAAGTTCC
AdoAyu_FiltNC2-3	Y718	TTCCTACG	A507	TAAGTTCC
AdoAyu_FiltNC3-1	Y719	AAGGTACG	A507	TAAGTTCC
AdoAyu_FiltNC3-2	Y720	TTCCATGC	A507	TAAGTTCC
AdoAyu_FiltNC3-3	Y721	AATACGCC	A507	TAAGTTCC
AdoAyu_PCRNC1-3-1	Y722	TTATGCGG	A507	TAAGTTCC
AdoAyu_PCRNC1-3-2	Y723	AATTCGGC	A507	TAAGTTCC
AdoAyu_PCRNC1-3-3	Y724	TTAAGCCG	A507	TAAGTTCC
AdoAyu_11-1-1	Y701	AACCATGC	D501	TATAGCCT
AdoAyu_11-1-2	Y702	TTGGTACG	D501	TATAGCCT
AdoAyu_11-1-3	Y703	AACCTACG	D501	TATAGCCT
AdoAyu_11-2-1	Y704	TTGGATGC	D501	TATAGCCT
AdoAyu_11-2-2	Y705	AACGAAGC	D501	TATAGCCT
AdoAyu_11-2-3	Y706	TTGCTTCG	D501	TATAGCCT
AdoAyu_11-3-1	Y707	AACGCGAA	D501	TATAGCCT
AdoAyu_11-3-2	Y708	TTGCGCTT	D501	TATAGCCT
AdoAyu_11-3-3	Y709	AACGTAGG	D501	TATAGCCT
AdoAyu_11-4-1	Y710	TTGCATCC	D501	TATAGCCT
AdoAyu_11-4-2	Y711	AAGCATCC	D501	TATAGCCT
AdoAyu_11-4-3	Y712	TTCGTAGG	D501	TATAGCCT
AdoAyu_11-5-1	Y701	AACCATGC	D502	ATAGAGGC
AdoAyu_11-5-2	Y702	TTGGTACG	D502	ATAGAGGC
AdoAyu_11-5-3	Y703	AACCTACG	D502	ATAGAGGC
AdoAyu_12-1-1	Y704	TTGGATGC	D502	ATAGAGGC
AdoAyu_12-1-2	Y705	AACGAAGC	D502	ATAGAGGC
AdoAyu_12-1-3	Y706	TTGCTTCG	D502	ATAGAGGC
AdoAyu_12-2-1	Y707	AACGCGAA	D502	ATAGAGGC
AdoAyu_12-2-2	Y708	TTGCGCTT	D502	ATAGAGGC
AdoAyu_12-2-3	Y709	AACGTAGG	D502	ATAGAGGC
AdoAyu_12-3-1	Y710	TTGCATCC	D502	ATAGAGGC
AdoAyu_12-3-2	Y711	AAGCATCC	D502	ATAGAGGC
AdoAyu_12-3-3	Y712	TTCGTAGG	D502	ATAGAGGC
AdoAyu_12-4-1	Y701	AACCATGC	D503	CCTATCCT
AdoAyu_12-4-2	Y702	TTGGTACG	D503	CCTATCCT
AdoAyu_12-4-3	Y703	AACCTACG	D503	CCTATCCT
AdoAyu_12-5-1	Y704	TTGGATGC	D503	CCTATCCT
AdoAyu_12-5-2	Y705	AACGAAGC	D503	CCTATCCT
AdoAyu_12-5-3	Y706	TTGCTTCG	D503	CCTATCCT
AdoAyu_13-1-1	Y707	AACGCGAA	D503	CCTATCCT
AdoAyu_13-1-2	Y708	TTGCGCTT	D503	CCTATCCT
AdoAyu_13-1-3	Y709	AACGTAGG	D503	CCTATCCT
AdoAyu_13-2-1	Y710	TTGCATCC	D503	CCTATCCT
AdoAyu_13-2-2	Y711	AAGCATCC	D503	CCTATCCT
AdoAyu_13-2-3	Y712	TTCGTAGG	D503	CCTATCCT
AdoAyu_13-3-1	Y701	AACCATGC	D504	GGCTCTGA
AdoAyu_13-3-2	Y702	TTGGTACG	D504	GGCTCTGA
AdoAyu_13-3-3	Y703	AACCTACG	D504	GGCTCTGA
AdoAyu_13-4-1	Y704	TTGGATGC	D504	GGCTCTGA
AdoAyu_13-4-2	Y705	AACGAAGC	D504	GGCTCTGA
AdoAyu_13-4-3	Y706	TTGCTTCG	D504	GGCTCTGA
AdoAyu_13-5-1	Y707	AACGCGAA	D504	GGCTCTGA
AdoAyu_13-5-2	Y708	TTGCGCTT	D504	GGCTCTGA
AdoAyu_13-5-3	Y709	AACGTAGG	D504	GGCTCTGA
AdoAyu_14-1-1	Y710	TTGCATCC	D504	GGCTCTGA
AdoAyu_14-1-2	Y711	AAGCATCC	D504	GGCTCTGA
AdoAyu_14-1-3	Y712	TTCGTAGG	D504	GGCTCTGA
AdoAyu_14-2-1	Y701	AACCATGC	D505	AGGCGAAG
AdoAyu_14-2-2	Y702	TTGGTACG	D505	AGGCGAAG
AdoAyu_14-2-3	Y703	AACCTACG	D505	AGGCGAAG
AdoAyu_14-3-1	Y704	TTGGATGC	D505	AGGCGAAG
AdoAyu_14-3-2	Y705	AACGAAGC	D505	AGGCGAAG
AdoAyu_14-3-3	Y706	TTGCTTCG	D505	AGGCGAAG
AdoAyu_14-4-1	Y707	AACGCGAA	D505	AGGCGAAG
AdoAyu_14-4-2	Y708	TTGCGCTT	D505	AGGCGAAG
AdoAyu_14-4-3	Y709	AACGTAGG	D505	AGGCGAAG
AdoAyu_14-5-1	Y710	TTGCATCC	D505	AGGCGAAG
AdoAyu_14-5-2	Y711	AAGCATCC	D505	AGGCGAAG
AdoAyu_14-5-3	Y712	TTCGTAGG	D505	AGGCGAAG
AdoAyu_15-1-1	Y701	AACCATGC	D506	TAATCTTA
AdoAyu_15-1-2	Y702	TTGGTACG	D506	TAATCTTA
AdoAyu_15-1-3	Y703	AACCTACG	D506	TAATCTTA
AdoAyu_15-2-1	Y704	TTGGATGC	D506	TAATCTTA
AdoAyu_15-2-2	Y705	AACGAAGC	D506	TAATCTTA
AdoAyu_15-2-3	Y706	TTGCTTCG	D506	TAATCTTA
AdoAyu_15-3-1	Y707	AACGCGAA	D506	TAATCTTA
AdoAyu_15-3-2	Y708	TTGCGCTT	D506	TAATCTTA
AdoAyu_15-3-3	Y709	AACGTAGG	D506	TAATCTTA
AdoAyu_15-4-1	Y710	TTGCATCC	D506	TAATCTTA
AdoAyu_15-4-2	Y711	AAGCATCC	D506	TAATCTTA
AdoAyu_15-4-3	Y712	TTCGTAGG	D506	TAATCTTA
AdoAyu_15-5-1	Y701	AACCATGC	D507	CAGGACGT
AdoAyu_15-5-2	Y702	TTGGTACG	D507	CAGGACGT
AdoAyu_15-5-3	Y703	AACCTACG	D507	CAGGACGT
AdoAyu_FiltNC4-1	Y704	TTGGATGC	D507	CAGGACGT
AdoAyu_FiltNC4-2	Y705	AACGAAGC	D507	CAGGACGT
AdoAyu_FiltNC4-3	Y706	TTGCTTCG	D507	CAGGACGT
AdoAyu_PCRNC2-1-1	Y707	AACGCGAA	D507	CAGGACGT
AdoAyu_PCRNC2-1-2	Y708	TTGCGCTT	D507	CAGGACGT
AdoAyu_PCRNC2-1-3	Y709	AACGTAGG	D507	CAGGACGT
AdoAyu_PCRNC2-2-1	Y710	TTGCATCC	D507	CAGGACGT
AdoAyu_PCRNC2-2-2	Y711	AAGCATCC	D507	CAGGACGT
AdoAyu_PCRNC2-2-3	Y712	TTCGTAGG	D507	CAGGACGT
AdoAyu_16-1-1	Y713	AAGCGCTT	D507	CAGGACGT
AdoAyu_16-1-2	Y714	TTCGCGAA	D507	CAGGACGT
AdoAyu_16-1-3	Y715	AAGCTTCG	D507	CAGGACGT
AdoAyu_16-2-1	Y716	TTCGAAGC	D507	CAGGACGT
AdoAyu_16-2-2	Y717	AAGGATGC	D507	CAGGACGT
AdoAyu_16-2-3	Y718	TTCCTACG	D507	CAGGACGT
AdoAyu_16-3-1	Y719	AAGGTACG	D507	CAGGACGT
AdoAyu_16-3-2	Y720	TTCCATGC	D507	CAGGACGT
AdoAyu_16-3-3	Y721	AATACGCC	D507	CAGGACGT
AdoAyu_16-4-1	Y722	TTATGCGG	D507	CAGGACGT
AdoAyu_16-4-2	Y723	AATTCGGC	D507	CAGGACGT
AdoAyu_16-4-3	Y724	TTAAGCCG	D507	CAGGACGT
AdoAyu_16-5-1	Y713	AAGCGCTT	D508	GTACTGAC
AdoAyu_16-5-2	Y714	TTCGCGAA	D508	GTACTGAC
AdoAyu_16-5-3	Y715	AAGCTTCG	D508	GTACTGAC
AdoAyu_17-1-1	Y716	TTCGAAGC	D508	GTACTGAC
AdoAyu_17-1-2	Y717	AAGGATGC	D508	GTACTGAC
AdoAyu_17-1-3	Y718	TTCCTACG	D508	GTACTGAC
AdoAyu_17-2-1	Y719	AAGGTACG	D508	GTACTGAC
AdoAyu_17-2-2	Y720	TTCCATGC	D508	GTACTGAC
AdoAyu_17-2-3	Y721	AATACGCC	D508	GTACTGAC
AdoAyu_17-3-1	Y722	TTATGCGG	D508	GTACTGAC
AdoAyu_17-3-2	Y723	AATTCGGC	D508	GTACTGAC
AdoAyu_17-3-3	Y724	TTAAGCCG	D508	GTACTGAC
AdoAyu_17-4-1	Y713	AAGCGCTT	Y504	TGTGAGAG
AdoAyu_17-4-2	Y714	TTCGCGAA	Y504	TGTGAGAG
AdoAyu_17-4-3	Y715	AAGCTTCG	Y504	TGTGAGAG
AdoAyu_17-5-1	Y716	TTCGAAGC	Y504	TGTGAGAG
AdoAyu_17-5-2	Y717	AAGGATGC	Y504	TGTGAGAG
AdoAyu_17-5-3	Y718	TTCCTACG	Y504	TGTGAGAG
AdoAyu_18-1-1	Y719	AAGGTACG	Y504	TGTGAGAG
AdoAyu_18-1-2	Y720	TTCCATGC	Y504	TGTGAGAG
AdoAyu_18-1-3	Y721	AATACGCC	Y504	TGTGAGAG
AdoAyu_18-2-1	Y722	TTATGCGG	Y504	TGTGAGAG
AdoAyu_18-2-2	Y723	AATTCGGC	Y504	TGTGAGAG
AdoAyu_18-2-3	Y724	TTAAGCCG	Y504	TGTGAGAG
AdoAyu_18-3-1	Y713	AAGCGCTT	Y505	ACAGACAG
AdoAyu_18-3-2	Y714	TTCGCGAA	Y505	ACAGACAG
AdoAyu_18-3-3	Y715	AAGCTTCG	Y505	ACAGACAG
AdoAyu_18-4-1	Y716	TTCGAAGC	Y505	ACAGACAG
AdoAyu_18-4-2	Y717	AAGGATGC	Y505	ACAGACAG
AdoAyu_18-4-3	Y718	TTCCTACG	Y505	ACAGACAG
AdoAyu_18-5-1	Y719	AAGGTACG	Y505	ACAGACAG
AdoAyu_18-5-2	Y720	TTCCATGC	Y505	ACAGACAG
AdoAyu_18-5-3	Y721	AATACGCC	Y505	ACAGACAG
AdoAyu_19-2-1	Y722	TTATGCGG	Y505	ACAGACAG
AdoAyu_19-2-2	Y723	AATTCGGC	Y505	ACAGACAG
AdoAyu_19-2-3	Y724	TTAAGCCG	Y505	ACAGACAG
AdoAyu_19-1-1	Y713	AAGCGCTT	Y506	TGTCTCTG
AdoAyu_19-1-2	Y714	TTCGCGAA	Y506	TGTCTCTG
AdoAyu_19-1-3	Y715	AAGCTTCG	Y506	TGTCTCTG
AdoAyu_19-3-1	Y716	TTCGAAGC	Y506	TGTCTCTG
AdoAyu_19-3-2	Y717	AAGGATGC	Y506	TGTCTCTG
AdoAyu_19-3-3	Y718	TTCCTACG	Y506	TGTCTCTG
AdoAyu_19-4-1	Y719	AAGGTACG	Y506	TGTCTCTG
AdoAyu_19-4-2	Y720	TTCCATGC	Y506	TGTCTCTG
AdoAyu_19-4-3	Y721	AATACGCC	Y506	TGTCTCTG
AdoAyu_19-5-1	Y722	TTATGCGG	Y506	TGTCTCTG
AdoAyu_19-5-2	Y723	AATTCGGC	Y506	TGTCTCTG
AdoAyu_19-5-3	Y724	TTAAGCCG	Y506	TGTCTCTG
AdoAyu_20-1-1	Y713	AAGCGCTT	Y507	ACAGCAGA
AdoAyu_20-1-2	Y714	TTCGCGAA	Y507	ACAGCAGA
AdoAyu_20-1-3	Y715	AAGCTTCG	Y507	ACAGCAGA
AdoAyu_20-2-1	Y716	TTCGAAGC	Y507	ACAGCAGA
AdoAyu_20-2-2	Y717	AAGGATGC	Y507	ACAGCAGA
AdoAyu_20-2-3	Y718	TTCCTACG	Y507	ACAGCAGA
AdoAyu_20-3-1	Y719	AAGGTACG	Y507	ACAGCAGA
AdoAyu_20-3-2	Y720	TTCCATGC	Y507	ACAGCAGA
AdoAyu_20-3-3	Y721	AATACGCC	Y507	ACAGCAGA
AdoAyu_20-4-1	Y722	TTATGCGG	Y507	ACAGCAGA
AdoAyu_20-4-2	Y723	AATTCGGC	Y507	ACAGCAGA
AdoAyu_20-4-3	Y724	TTAAGCCG	Y507	ACAGCAGA
AdoAyu_20-5-1	Y713	AAGCGCTT	Y508	TGTCCACT
AdoAyu_20-5-2	Y714	TTCGCGAA	Y508	TGTCCACT
AdoAyu_20-5-3	Y715	AAGCTTCG	Y508	TGTCCACT
AdoAyu_FiltNC5-1	Y716	TTCGAAGC	Y508	TGTCCACT
AdoAyu_FiltNC5-2	Y717	AAGGATGC	Y508	TGTCCACT
AdoAyu_FiltNC5-3	Y718	TTCCTACG	Y508	TGTCCACT
AdoAyu_PCRNC2-3-1	Y719	AAGGTACG	Y508	TGTCCACT
AdoAyu_PCRNC2-3-2	Y720	TTCCATGC	Y508	TGTCCACT
AdoAyu_PCRNC2-3-3	Y721	AATACGCC	Y508	TGTCCACT
