## Supplemental Table 3 for "Environmental DNA analysis shows high potential as a tool for estimating intraspecific genetic diversity in a wild fish population"

### Sheet: Sheet1
	Table S3 Summary results of DADA2 and UNOISE3 when various values for (A) OMEGA_A and (B) alpha were used.
	Parameter	Value	Number of detected Ref.Hap. (x/42)	Number of detected other hap.
	OMEGA_A (default = 1e-40)	1e-40	41	926
		1e-30	41	1217
		1e-20	41	1685
	alpha (default = 2)	2	27	360
		3	38	934
		4	41	1622
